# Disruption of the kringle 1 domain of prothrombin leads to late onset mortality in zebrafish

**DOI:** 10.1101/576140

**Authors:** Steven J. Grzegorski, Zhilian Hu, Yang Liu, Xinge Yu, Allison C. Ferguson, Hasam Madarati, Alexander P. Friedmann, Deepak Reyon, Paul Y. Kim, Colin A. Kretz, J. Keith Joung, Jordan A. Shavit

**Affiliations:** Departments of Pediatrics, University of Michigan, Ann Arbor, MI; Departments of Medical Sciences and McMaster University, Hamilton, ON; Departments of Medicine, McMaster University, Hamilton, ON; Departments of Thromosis and Atherosclerosis Research Institute, McMaster University, Hamilton, ON; Departments of Molecular Pathology Unit, Massachusetts General Hospital, Charlestown, MA; Department of Pathology, Harvard Medical School, Boston, MA

## Abstract

The ability to prevent blood loss in response to injury is a critical, evolutionarily conserved function of all vertebrates. Prothrombin (F2) contributes to both primary and secondary hemostasis through the activation of platelets and the conversion of soluble fibrinogen to insoluble fibrin, respectively. Complete prothrombin deficiency has never been observed in humans and is incompatible with life in mice, limiting the ability to understand the entirety of prothrombin’s *in vivo* functions. We have previously demonstrated the ability of zebrafish to tolerate loss of both pro- and anticoagulant factors that are embryonic lethal in mammals, making them an ideal model for the study of prothrombin deficiency. Using genome editing with TALENs, we have generated a null allele in zebrafish *f2*. Homozygous mutant embryos develop normally into early adulthood, but demonstrate eventual complete mortality with the majority of fish succumbing to internal hemorrhage by 2 months of age. We show that despite the extended survival, the mutants are unable to form occlusive thrombi in both the venous and arterial systems as early as 3-5 days of life, and we were able to phenocopy this early hemostatic defect using direct oral anticoagulants. When the equivalent mutation was engineered into the homologous residues of human prothrombin, there were severe reductions in secretion and activation, suggesting a possible role for kringle 1 in thrombin maturation, and the possibility that the F1.2 fragment has a functional role in exerting the procoagulant effects of thrombin. Together, our data demonstrate the conserved function of thrombin in zebrafish, as well as the requirement for kringle 1 for biosynthesis and activation by prothrombinase. Understanding how zebrafish are able to develop normally and survive into early adulthood without prothrombin will provide important insight into its pleiotropic functions as well as the management of patients with bleeding disorders.

**Key Points:**

- Disruption of the kringle 1 domain of prothrombin leads to severe impairment of biosynthesis, activation, and activity
- Prothrombin deficiency is compatible with normal development in zebrafish but leads to inability to form clots followed by early mortality
