## Supplementary material for "Disruption of the kringle 1 domain of prothrombin leads to late onset mortality in zebrafish": Table S1

### Sheet: Sheet1
Primer Description	Primer Sequence
F2 qPCR Forward	TGATAAAACGGAAATATTTT
F2 qPCR Reverse	AAACAGTCCCCCTCTGTAGT
F2 Transcript Forward	AGGCTGTGAAGGAACAACC
F2 Transcript Forward Barcode 1	ctgatcagAGGCTGTGAAGGAACAACC
F2 Transcript Forward Barcode 2	ctagctagAGGCTGTGAAGGAACAACC
F2 Transcript Forward Barcode 3	tcgatcgaAGGCTGTGAAGGAACAACC
F2 Transcript Forward Barcode 4	tcagctgaAGGCTGTGAAGGAACAACC
F2 Transcript Reverse	CTGATCAGACTGGCTCCAC
F2 Transcript Reverse Barcode 1	atcgcgatCTGATCAGACTGGCTCCAC
F2 Transcript Reverse Barcode 2	atgcgcatCTGATCAGACTGGCTCCAC
F2 Transcript Reverse Barcode 3	acgtacgtCTGATCAGACTGGCTCCAC
F2 Transcript Reverse Barcode 4	actgcagtCTGATCAGACTGGCTCCAC
human F2 with vector homology Forward	TGGCTAGTTAAGCTTGGTACATGGCTCATGTGCGGGGCC
human F2 with vector homology Reverse	TTAGGGATAGGCTTACCTTCTCCGAACTGGTCGATCAC
human F2 Δ45 Forward	CGAGATCGAGAACCCCGATAGCAGCACCACC
human F2 Δ45 Reverse	CGGGGTTCTCGATCTCGGGCTTGTGGGGGT
human F2 C138A Forward	GAGACAGGAAGCATCGATCCCCGTCTGCGGCCAGGATCAGG
human F2 C138A Reverse	AGACGGGGATCGATGCTTCCTGTCTCCGCACGGTGGGGTCGG
Antisense Riboprobe + T7 Forward	TAATACGACTCACTATAGGGGTGATGATGACCGAGGTGGA
Antisense Riboprobe Reverse	CCGACTGTCAGGAGGGAGAC
